# Mechanisms Coordinating Ribosomal Protein Gene Transcription in Response to Stress

**DOI:** 10.1101/2020.06.09.143263

**Authors:** Sevil Zencir, Daniel Dilg, Maria Paula Rueda, David Shore, Benjamin Albert

## Abstract

While expression of ribosomal protein genes (RPGs) in the budding yeast *Saccharomyces cerevisiae* has been extensively studied, a longstanding enigma persists regarding their co-regulation under fluctuating nutrient and stress conditions. Most (<90%) of RPG promoters display one of two distinct arrangements of a core set of transcription factors (TFs; Rap1, Fhl1 and Ifh1) and are further differentiated by the presence or absence of the HMGB box protein Hmo1. However, a third group of promoters appears not to bind any of these proteins, raising the question of how the whole suite of genes is co-regulated. We demonstrate that all RPGs are regulated by two distinct, but complementary mechanisms driven by the TFs Ifh1 and Sfp1, both of which are required for maximal expression in optimal conditions and coordinated down-regulation upon stress. At the majority of RPG promoters Ifh1-dependent regulation predominates, whereas Sfp1 plays the major role at all other genes. We also uncovered an unexpected, protein homeostasis-dependent binding property of Hmo1 at a large subset of RPG promoters. Finally, we show that the Ifh1 paralog Crf1, previously described as a transcriptional repressor, can act as a constitutive RPG activator in the W303 strain background when overexpressed. Our study thus provides a more complete picture of RPG regulation and may serve as a paradigm for unravelling RPG regulation in multicellular eukaryotes.
