## Supplemental Table 7 for "Mechanisms Coordinating Ribosomal Protein Gene Transcription in Response to Stress"

### Sheet: Feuil1
Supplementary File 7
Yeast strains used in this study
genotype	name	Source	Figure
W303 background; leu2-3,112 his3-11,15 ura3-1 ade2-1 trp1-1 can1-100 MATa	YDS2	(Thomas and Rothstein, 1989)	Fig1-2-4
W303 background; tor1-1 fpr1Δ::Nat RPL13A-2xFKBP12-TRP1 MATα	HHY168	(Haruki et al., 2008)	Fig3-6, Sup Fig6
W303 background; leu2-3,112 HIS3,15 ura3-1::pADH1-OsTIR1-URA3 ADE2 trp1-1 can1-100 MATα	RP10	(Knight et al. 2014)	Fig1
RP10 background; TOP2-AID*-MYC-HPH TOP1-AID-KanMX6 MATα	BEN242	This study	Fig1-2-5 Sup Fig1-2
YDS2 background; MATα rpa43::hyg rrn3::hyg +pGEN with Rpa43-rrn3 fusion (CARA strain)	YVM48	(Albert et al, 2016)	Fig. 3
HHY168 background; MATα tor1-1 fpr1::NAT RPL13A-2XFKB12::TRP1 RPA135-FRB::KANMX	BEN135	This study	Fig. 3
HHY168 background; MATα SFP1-FRB::KANMX IFH1-FRB::HIS	YJB338	This study	Fig. 6
YDS2 background; MATa IFH1-13myc:HIS	YVM70	(Knight et al., 2014)	Fig. 1
YDS2 background; MATa FHL1-13myc:HIS	YVM71	(Knight et al., 2014)	Fig. 1
YDS2 background; MATa ABF1-6Gly-3Flag-HphMX4	YBK385	(Knight et al., 2014)	Fig. 1
YDS2 background; MATa SFP1-TAP::URA3	YHL38	(Lempiäinen et al., 2008)	Fig. 1
HHY168 background; MATα SFP1-FRB-KanMX	YYG843	(Albert et al., 2019, Gen&Dev)	Fig. 6
HHY168 background; MATα IFH1-FRB::KAN	YJB30	(Albert et al., 2019, Elife)	Fig. 6
YDS2 background; MATa ifh1Δ::TRP1 + pRS316-IFH1	YVM1	(Albert et al., 2016)	Fig. 4
YDS2 background; MATa ifh1-6-MYC::HIS	BEN037	(Albert et al., 2016)	Fig. 4
YDS2 background; MATa S680A/T681A FHL1-HA:KANMX, IFH1-TAP:KANMX)	BEN153	(Albert et al., 2016)	Fig. 4
YDS2 background; MATa tom1Δ:: NAT	BEN579	This study	Fig. 4
YDS2 background YAL31, YDS2 background; MATa REB1-3xFLAG-MNase-URA3	YAL31	(Albert et al., 2019, Gen&Dev)	Fig. 5
YDS2 background BEN300, YDS2 background; MATa IFH1-3xFLAG-MNase-HphMX	BEN300	(Albert et al., 2019, Gen&Dev)	Fig. 5
YDS2 background BEN304, YDS2 background; MATa SFP1-3xFLAG-MNase-HphMX	BEN304	(Albert et al., 2019, Gen&Dev)	Fig. 5
