## Supplemental Table 8 for "Mechanisms Coordinating Ribosomal Protein Gene Transcription in Response to Stress"

### Sheet: Feuil1
Supplementary File 8
Yeast strains used in this study
Plasmid name	Characteristics	Source
pBEN030	pRS425	(Albert et al, 2011)
pBEN030	pDONR201	Invitrogen
pBEN097	pRS425-CRF1	This study, LR gateway cloning of pRS425 with pENTR-CRF1
pBEN104	pRS425-IFH1	This study, LR gateway cloning of pRS425 with pENTR-IFH1
pBEN90	pENTR-IFH1	This study, BP gateway cloning of Ifh1 ORF with pDONR201
pBEN91	pENTR-CRF1	This study, BP gateway cloning of CRF1 ORF with pDONR201
